# A genetic map of the response to DNA damage in human cells

**DOI:** 10.1101/845446

**Authors:** Michele Olivieri, Tiffany Cho, Alejandro Álvarez-Quilón, Kejiao Li, Matthew J. Schellenberg, Michal Zimmermann, Nicole Hustedt, Silvia Emma Rossi, Salomé Adam, Henrique Melo, Anne Margriet Heijink, Guillermo Sastre-Moreno, Nathalie Moatti, Rachel Szilard, Andrea McEwan, Alexanda K. Ling, Almudena Serrano-Benitez, Tajinder Ubhi, Irene Delgado-Sainz, Michael W. Ferguson, Grant W. Brown, Felipe Cortés-Ledesma, R. Scott Williams, Alberto Martin, Dongyi Xu, Daniel Durocher

**Author notes:** Ridgeline Therapeutics, Hochbergerstrasse 60C, CH-4057 Basel, Switzerland. Department of Biochemistry and Molecular Biology, Mayo Clinic, 200 First Street SW, Rochester, MN 55905, USA. Repare Therapeutics, 7210 Frederick-Banting, Suite 100, St-Laurent, QC, H4S 2A1, Canada. Topology and DNA breaks group, Spanish National Cancer Research Centre (CNIO), Madrid 28029, Spain.

## Abstract

The response to DNA damage is critical for cellular homeostasis, tumor suppression, immunity and gametogenesis. In order to provide an unbiased and global view of the DNA damage response in human cells, we undertook 28 CRISPR/Cas9 screens against 25 genotoxic agents in the retinal pigment epithelium-1 (RPE1) cell line. These screens identified 840 genes whose loss causes either sensitivity or resistance to DNA damaging agents. Mining this dataset, we uncovered that *ERCC6L2*, which is mutated in a bone-marrow failure syndrome, codes for a canonical non-homologous end-joining pathway factor; that the RNA polymerase II component ELOF1 modulates the response to transcription-blocking agents and that the cytotoxicity of the G-quadruplex ligand pyridostatin involves trapping topoisomerase II on DNA. This map of the DNA damage response provides a rich resource to study this fundamental cellular system and has implications for the development and use of genotoxic agents in cancer therapy.
