## Supplemental Table S1 for "A genetic map of the response to DNA damage in human cells"

### Sheet: Sheet1
Supplementary Table S1: Screen details including concentrations used, sources and experimenter
Name	Dose used	library	Product supplier / machine ID	Author
Cisplatin-1	1 mM	TKOv2	https://www.sigmaaldrich.com/catalog/product/sigma/p4394?lang=en&region=CA	MO, TC
AZD6738	0.5 μM	TKOv3	https://www.medchemexpress.com/AZD6738.html?src=google-product&gclid=CjwKCAjwxaXtBRBbEiwAPqPxcL0DcECB0Evzv-llkhFibqfnHxGvkqQu2_gAQpqgTdDYc7jJTQOcIBoCuQ0QAvD_BwE	AAQ
Hydroxyurea (HU)	100 μM	TKOv2	https://www.sigmaaldrich.com/catalog/product/sigma/h8627?lang=en&region=CA	MO, TC
Camptothecin (CPT)-1	5 nM	TKOv2	https://www.sigmaaldrich.com/catalog/product/sigma/c9911?lang=en&region=CA	MO, TC
Etoposide (VP-16)	100 nM	TKOv2	https://www.sigmaaldrich.com/catalog/product/sigma/e1383?lang=en&region=CA	MO, TC
Ionizing radiation (IR)	3 Gy	TKOv2	Faxitron 43855C	MO, TC
Ultraviolet Light (UV)	5 J/m2	TKOv2	UVS 254 nm lamp	MO, GSM
Methyl Metanesulfonate (MMS)	25 nM	TKOv2	https://www.sigmaaldrich.com/catalog/product/aldrich/129925?lang=en&region=CA	MO, GSM
Pyridostatin	2.5 μM	TKOv2	https://www.sigmaaldrich.com/catalog/product/sigma/sml0678?lang=en&region=CA	MO, GSM
Hydrogen Peroxide (H2O2)	15 μM	TKOv2	https://www.sigmaaldrich.com/catalog/product/sigma/h1009?lang=en&region=CA	MO, GSM
Doxorubicin	5 nM	TKOv2	https://www.sigmaaldrich.com/catalog/product/sigma/d1515?lang=en&region=CA	MO, GSM
Duocarmycin SA	1 nM - 0.075 nM	TKOv3	https://www.creative-biolabs.com/adc/duocarmycin-sa-746.htm	MO, JY
Trabectedin	1 nM - 0.075 nM	TKOv3	https://www.trc-canada.com/product-detail/?CatNum=T703500&CAS=114899-77-3&Chemical_Name=Trabectedin&Mol_Formula=C%E2%82%83%E2%82%89H%E2%82%84%E2%82%83N%E2%82%83O%E2%82%81%E2%82%81S	MO, JY
Calicheamicin	0.5 nM - 0.05nM	TKOv3	https://www.medchemexpress.com/Calicheamicin.html	MO, JY
Phen-DC3	1 μM	TKOv3	https://www.polysciences.com/default/phen-dc3	MO, JY
Formaldehyde	63.5 μM	TKOv3	https://www.sigmaaldrich.com/catalog/product/sial/252549?lang=en&region=CA	MO, JY
MLN4924 (Pevonedistat)	250 nM	TKOv3	https://www.activebiochem.com/product/231	MO, TC
CD437	200 nM	TKOv3	https://www.sigmaaldrich.com/catalog/product/sigma/c5865?lang=en&region=CA	MO, TC
MNNG	100 nM	TKOv3	https://www.trc-canada.com/product-detail/?CatNum=N493990&CAS=70-25-7&Chemical_Name=N%E2%80%99-Nitro-N-nitroso-N-methylguanidine%20(Stabilized%20with%20Water)&Mol_Formula=C%E2%82%82H%E2%82%85N%E2%82%85O%E2%82%83	MO, TC
Illudin S	30 nM	TKOv3	https://www.caymanchem.com/product/17451	MO, TC
KBrO3	500 μM	TKOv3	https://www.sigmaaldrich.com/catalog/product/sigald/60085?lang=en&region=CA	MO, TC
Gemcitabine	3 nM	TKOv2	https://www.sigmaaldrich.com/catalog/product/sigma/g6423?lang=en&region=CA	TU, MWF
Olaparib	5 μM	TKOv3	https://www.selleckchem.com/products/AZD2281(Olaparib).html	MZ
ICRF-187	25 μM	TKOv2	https://www.sigmaaldrich.com/catalog/product/sigma/d1446?lang=en&region=CA	ASB, IDS
Bleomycin	25 nM	TKOv3	https://www.sigmaaldrich.com/catalog/product/sigma/15361?lang=en&region=CA	MZ
Cisplatin-2	1.5 μM	TKOv3	https://www.sigmaaldrich.com/catalog/product/sigma/p4394?lang=en&region=CA	NH
Cisplatin-3	1.5 μM	TKOv3	https://www.sigmaaldrich.com/catalog/product/sigma/p4394?lang=en&region=CA	SA
Camptothecin (CPT)-2	6 nM	TKOv3	https://www.sigmaaldrich.com/catalog/product/sigma/c9911?lang=en&region=CA	SA
