## Supplemental Table S4 for "A genetic map of the response to DNA damage in human cells"

### Sheet: gene-pathway_V4
Supplementary Table S4: Curated list of genes in different DNA repair pathways
BER/SSBR	FA/ICL repair	FORK QC	HR	MMEJ	MMR	NER	NHEJ/TOP2	RER	OTHER
APEX1	BOD1L1	ATAD5	AUNIP	LIG3	EXO1	CETN2	APLF	EXO1	ALKBH3
APEX2	BRCA1	ATR	BARD1	PARP1	MLH1	CUL4A	APTX	FEN1	ASCC1
APLF	BRCA2	ATRIP	BLM	POLQ	MLH3	CUL4B	C20orf196	LIG1	ASCC3
APTX	BRIP1	CHEK1	BRCA1	XRCC1	MSH2	DDB1	C7orf49	POLD1	DCLRE1B
FEN1	C17orf70	CHTF18	BRCA2		MSH4	ERCC1	C9orf142	POLE	POLH
LIG1	C19orf40	CHTF8	BRIP1		MSH5	ERCC2	CTC-534A2.2	RNASEH2A	POLI
LIG3	C1orf86	CLSPN	C17orf53		MSH6	ERCC3	DCLRE1C	RNASEH2B	POLK
PARP1	DCLRE1A	CXorf57	EME1		PMS1	ERCC4	FAM35A	RNASEH2C	REV1
PNKP	ERCC4	DONSON	EXO1		PMS2	ERCC5	H2AFX		REV3L
POLB	FAN1	DSCC1	FIGNL1			ERCC6	LIG4		RNF113A
TDP1	FANCA	ETAA1	GEN1			ERCC8	MAD2L2		NEIL1
XRCC1	FANCB	FBXO18	HELQ			GTF2H1	MDC1		NEIL2
	FANCC	HLTF	MCM8			GTF2H4	NHEJ1		NTHL1
	FANCD2	HMCES	MCM9			GTF2H5	PNKP		OGG1
	FANCE	HUS1	MRE11A			RAD23A	POLL		PARP2
	FANCF	MMS22L	MUS81			RAD23B	POLM		PARP3
	FANCG	POLE3	NBN			USP7	RIF1		POLN
	FANCI	POLE4	PALB2			UVSSA	RNF168		SMUG1
	FANCL	PRIMPOL	RAD50			XPA	RNF8		TDG
	FANCM	RAD1	RAD51			XPC	TDP2		UNG
	NEIL3	RAD17	RAD51AP1				TP53BP1		TOP1
	PALB2	RAD18	RAD51B				XRCC4		MCPH1
	RAD51	RECQL	RAD51C				XRCC5		BRE
	RAD51C	RECQL5	RAD51D				XRCC6		FAM175A
	RFWD3	RHNO1	RAD52				ZNF451		UIMC1
	SLX4	RNF4	RAD54B						BABAM1
	STRA13	RPA1	RAD54L						BRCC3
	TRAIP	RPA2	RBBP8
	UBE2T	SAMHD1	SFR1
	WDR48	SHPRH	SLX4
	USP1	SMARCAL1	SWSAP1
		SPRTN	XRCC2
		TICRR	XRCC3
		TIPIN	ZSWIM7
		TONSL	RMI1
		TOPBP1	RMI2
		UBE2A
		UBE2B
		WRN
		ZRANB3
		RTFDC1
		RTEL1
		RAD9A
