## Supplemental Table S6 for "A genetic map of the response to DNA damage in human cells"

### Sheet: Sheet1
Supplemental Table S6: sgRNA target sequences, TIDE primers and TIDE efficiency
Name	Sequence (5’-3’)	TIDE primer Forward	TIDE primer Reverse	Efficiency	R square
sgUVSSA-1	TCGCATCCCCAGGTCTTCAG	AAGAGCCAGATGGTTTGTGTTT	CAAACTTCTCATTCCACCCTTC	78.3% (RPE1)	0.89 (RPE1)
sgUVSSA-2	CTATCAGCAGGCGGTAGGCG	AAGAGCCAGATGGTTTGTGTTT	CAAACTTCTCATTCCACCCTTC	65.4% (RPE1)	0.95 (RPE1)
sgERCC8-1	ATTGTCTGCTGGAGTTCTCA	TGTCCCCCTCCTTTACAAATGTT	AAGTTGCTTTGGGGAAGACACAT	52.5% (RPE1)	0.92 (RPE1)
sgERCC8-2	ATGTTATCAGGTGGTTCAGA	TGTCCCCCTCCTTTACAAATGTT	AAGTTGCTTTGGGGAAGACACAT	58.7% (RPE1)	0.99 (RPE1)
sgELOF1-1	TGGGCGTCTGGAATTCCTCT	TGCTTTCTAGAGCATTGAGCTG	ACCCACTACACACACACACACA	79% (RPE1)	0.98 (RPE1)
sgELOF1-4	TTGGATAGACGCCTGCGAGG	TGCTTTCTAGAGCATTGAGCTG	ACCCACTACACACACACACACA	43.9% (RPE1)	0.8 (RPE1)
sgERCC6L2-1	TCTTTATAAAGGGCTGTGCC	TCTTCAGCTGAATACGGTCTTGT	TGGTGCACATATGTAATCCCAGT	67.5% (U2OS)	0.94 (U2OS)
sgERCC6L2-2	GTGCCAGGCCTTTTAGGGAG	TCTTCAGCTGAATACGGTCTTGT	TGGTGCACATATGTAATCCCAGT	75.4% (U2OS)	0.92 (U2OS)
sgERCC6L2-3	GTCCCACTCCCTAAAAGGCC	TCTTCAGCTGAATACGGTCTTGT	TGGTGCACATATGTAATCCCAGT	34.4% (U2OS)	0.78 (U2OS)
sgERCC6L2-4	AGTAGGTCCCACTCCCTAAA	TCTTCAGCTGAATACGGTCTTGT	TGGTGCACATATGTAATCCCAGT	56.4% (U2OS)	0.89 (U2OS)
sgLIG4-1	AGAAAAAATCAGACACTTCA	AGGGTTGGAGCAAAACAGTTATT	TTTTGCTCAAGTGCTGAACTCTG	39.4% (U2OS)	0.84 (U2OS)
sgLIG4-2	GAACGAATACAGAAAAGTAA	AGGGTTGGAGCAAAACAGTTATT	TTTTGCTCAAGTGCTGAACTCTG	56.4% (U2OS)	0.98 (U2OS)
sgXRCC4-1	ATGACATGGCAATGGAAAAA	TGAGAAACACAGTATAGGCTATTGA	TCAATAAGACCTGTCACGATGGC	89.2% (U2OS)	0.87 (U2OS)
sgXRCC4-2	ATGGAAAAAGGGAAATATGT	TGAGAAACACAGTATAGGCTATTGA	TCAATAAGACCTGTCACGATGGC	85.7% (U2OS)	0.93 (U2OS)
sgSTK19-1	GTGGAGTCGGATCCTCTTCG	CTTCACGAAGGAGGTTGACAC	AGGGAATTCCAGGAGTTAGGAA	97.6% (RPE1)	0.99 (RPE1)
sgSTK19-4	CTCATGCAGCTGTTCCCGCG	ATTTTCAGGTTCTCTTCCCTCC	GATATTCTCTACCAGCCCATCG	95.4% (REP1)	0.95 (RPE1)
sgXPC-1	TCTCTCCAAAGTTTCACAAG	AGTAATGATGTTGTGGTAAAACTTGGA	AGAGCACTGGACCAGGAGTC	52.7% (RPE1)	0.92(RPE1)
sgXPC-2	CAAAGAAGAGCCTTCTCTCC	AGTAATGATGTTGTGGTAAAACTTGGA	AGAGCACTGGACCAGGAGTC	65.2% (RPE1)	0.93 (RPE1)
sgTXNDC17-2	ACGGGTTCTAAGGACGCCGG	GGGCTGGGACTAGATTAGGG	TCAGGTGTTCCCTTCTGGTC	90.0% (RPE1)	0.9 (RPE1)
sgTXNDC17-4	GGTGGAAATGTTGTTCTCTG	TGGAGCTTCCTGGTATTTGG	TGTGCTTTCCTTCAGTGGTG	90.2% (RPE1)	0.92 (RPE1)
sgCYB5R4-3	AATTGACCCAACGATGAACC	CCATGGTGGTGAAGAAGATAA	CCATGGCAAATGGGAGAA	85.8% (RPE1)	0.92 (RPE1)
sgCYB5R4-5	TGTCCTAGGGCTAAGCCATG	TTCCCAGTCTGGAACCATCC	GGGCAGATACGAGGAATGAAGA	70.5% (RPE1)	0.87 (RPE1)
sgPPP2R4-1	ATCCACACAGTTCCAGACAT	TACTCAGAACACTGAGGCAGGA	TTACTTGCAGCCAAGAATCAAA	75.5% (RPE1)	0.80 (RPE1)
sgPPP2R4-2	ACGCGCATTGACTACGGCAC	TTTCCAGATTCCTCCTGTTTTG	GAATGTGGCTAAGAGACAAGGG	94.2% (RPE1)	0.96 (RPE1)
sgTDP2	CTTGCTGAGTATCTTCAGAT	CAAAGTGCAGCGTGATTAATG	GCCCACAACCTTGAACTGTTA	97.4% (RPE1)	0.99 (RPE1)
sgTMEM2-1	TTGGGAAGTGAACTGATCCA	TGGCACTCCAGTTCACAAAG	TGGCAAGTCAGATGAAGGTG	94.5% (RPE1)	0.98 (RPE1)
sgTMEM2-2	GGTGACGTGGATTATAAAGG	GGATACTCTGGGTGGTTGGA	ACGAGACTGGGAATGACCAA	98.3% (RPE1)	0.96 (RPE1)
