## Supplemental Table S7 for "A genetic map of the response to DNA damage in human cells"

### Sheet: Sheet1
Supplementary Table S7: Saccaromyces cerevisiae strains
Strain	Genotype	Background	Source
DDY4754	MATa his3Δ1 leu2Δ0 met15Δ0 ura3Δ0	S288c BY4741	EUROSCARF
DDY4755	MATa his3Δ1 leu2Δ0 met15Δ0 ura3Δ0 elf1::KANMX	S288c BY4741	EUROSCARF/C. Boone*
DDY4772	MATa his3Δ1 leu2Δ0 met15Δ0 ura3Δ0 elf1::KANMX	S288c BY4741	This study**
DDY4756	MATa his3Δ1 leu2Δ0 met15Δ0 ura3Δ0 rad26::KANMX	S288c BY4741	EUROSCARF/C. Boone
DDY4757	MATalpha can1Δ::STE2pr-Sp_his5 lyp1Δ his3Δ1 leu2Δ0 ura3Δ0 met15Δ0 rad16::NATMX	S288c Y7092	C. Boone*
DDY4765	MATa his3Δ1 leu2Δ0 met15Δ0 ura3Δ0 rad16::NATMX	S288c BY4741	This study
DDY4762	MATa his3Δ1 leu2Δ0 met15Δ0 ura3Δ0 rad26::KANMX rad16::NATMX	S288c BY4741	This study
DDY4776	MATa his3Δ1 leu2Δ0 met15Δ0 ura3Δ0 elf1::KANMX rad16::NATMX	S288c BY4741	This study
DDY4779	MATa his3Δ1 leu2Δ0 met15Δ0 ura3Δ0 rad26::HPHMX	S288c BY4741	This study
DDY4783	MATa his3Δ1 leu2Δ0 met15Δ0 ura3Δ0 rad26::HPHMX rad16::NATMX	S288c BY4741	This study
DDY4803	MATa his3Δ1 leu2Δ0 met15Δ0 ura3Δ0 elf1::KANMX rad26::HPHMX	S288c BY4741	This study
DDY4807	MATa his3Δ1 leu2Δ0 met15Δ0 ura3Δ0 elf1::KANMX rad26::HPHMX rad16::NATMX	S288c BY4741	This study
DDY4785	MATa his3Δ1 leu2Δ0 met15Δ0 ura3Δ0 [pRS416 ]	S288c BY4741	This study
DDY4787	MATa his3Δ1 leu2Δ0 met15Δ0 ura3Δ0 rad16::NATMX [pRS416]	S288c BY4741	This study
DDY4792	MATa his3Δ1 leu2Δ0 met15Δ0 ura3Δ0 elf1::KANMX rad16::NATMX [pRS416]	S288c BY4741	This study
DDY4793	MATa his3Δ1 leu2Δ0 met15Δ0 ura3Δ0 elf1::KANMX rad16::NATMX [pRS416-ELF1]	S288c BY4741	This study
DDY4809	MATa his3Δ1 leu2Δ0 met15Δ0 ura3Δ0 elf1::KANMX rad16::NATMX [pRS416-ADH]	S288c BY4741	This study
DDY4810	MATa his3Δ1 leu2Δ0 met15Δ0 ura3Δ0 elf1::KANMX rad16::NATMX [pRS416-ADH-ELF1]	S288c BY4741	This study
Legend
* Used as source of disrupted allele only
** Recreated strain (see Methods) with normal growth on synthetic media
